# GATA transcription factors act as gatekeepers between the Wnt/β-catenin-mediated proliferation and differentiation in the intestinal epithelium

**DOI:** 10.64898/2026.04.22.719835

**Authors:** Yorick van de Grift, Tamina Weiss, Guiliano Castellano, Wenjing Zhong, Łucja Biechońska, Kim Hellerstedt, Mikael Sigvardsson, Stefan Koch, Claudio Cantù

**Author notes:** Bluesky: @yorickgrift.bsky.social; @claudiocantu81.bsky.social (Yorick van de Grift, Claudio Cantù).

## Abstract

Wnt/β-catenin signalling drives gene expression in a plethora of processes during development and tissue homeostasis. Yet, little is known about how β-catenin, the transducer of the pathway, gives rise to context-specific transcriptional outcomes. For example, in the intestinal epithelium, stem cells and secretory cells lie adjacent to each other, are both exposed to and dependent on Wnt signals, but display divergent identities. We find that, in this tissue, GATA transcription factors functionally interact with Wnt/β-catenin signaling to drive differential cell identity. This occurs because GATA selectively repress Wnt target secretory-lineage genes in stem cells. Mechanistically, we found that GATA factors physically engage with the β-catenin transcriptional complex, and that this association is mediated by the bridge protein BCL9/9L. Our work implicates GATA factors as context dependent modulators of the Wnt/β-catenin transcription, shows that the GATA/BCL9 module acts as a switch at the crossroads of cell identity decision, and uncovers how this epithelium maintains the fine balance between self-renewal and differentiation.
