## Supplementary Table 4 for "GATA transcription factors act as gatekeepers between the Wnt/β-catenin-mediated proliferation and differentiation in the intestinal epithelium"

### Sheet: Data accession
DATASET	PAPER	ACCESSION
TCF7L2 Crypt ChIP-seq	10.1016/j.stem.2015.09.019	GSE65322
TCF7L2 ISC ChIP-seq	10.1016/j.stem.2015.09.019	GSE65322
RING1B ISC ChIP-seq	10.1016/j.stem.2015.09.019	GSE65322
RING1B Crypt ChIP-seq	10.1016/j.stem.2015.09.019	GSE65322
RING1B Villi ChIP-seq	10.1016/j.stem.2015.09.019	GSE65322
scATAC intestinal organoid	10.1016/j.devcel.2024.10.021	GSE221421
scRNA intestinal organoid	10.1016/j.devcel.2024.10.021	GSE221421
GATA4 Intestine ChIP-seq	10.1016/j.bbagrm.2014.05.018	GSE68957
H3K27me3 ISC ChIP-seq	10.1016/j.cell.2016.04.031	GSE71713
H3K27me3 Villi ChIP-seq	10.1016/j.cell.2016.04.031	GSE71713
H3K27me3 Crypt ChIP-seq	10.1038/s41422-020-00453-x	GSE164940
scRNA BCL9 WT / KO	this paper

### Sheet: Sheet2
Gene	Sequence 5' - 3'
Axin2 Fw	CCG GCT GCG CTT TGA TAA G
Axin2 Rv	GAA ATC CAT CGC GAA CGG C
Lgr5 Fw	ACC CGC CAG TCT CCT ACA TC
Lgr5 Rv	GCA TCT AGG CGC AGG GAT TG
Wnt3 Fw	TGG AAC TGT ACC ACC ATA GAT GAC
Wnt3 Rv	ACA CCA GCC GAG GCG ATG
Lyz1 Fw	GGA ATG GAT GGC TAC CGT GG
Lyz1 Rv	CAT GCC ACC CAT GCT CGA AT
Bcl9 Fw	AGT GCT CTC TCC AGG ATA TGA TG
Bcl9 Rv	GGG CAA AGA TGT TGA AAT GTT G
Bcl9l Fw	AGC AGC ACC TAA TGG GCA AAG
Bcl9l Rv	GGA TAA GTC GAA CTC AGG AAT GC
Rpl13a Fw	CTG CTC TCA AGG TTG TTC GGC T
Rpl13a Rv	CCT TCC GTT TCT CCT CCA GAG T
